# Dose-dependent growth and gene expression in marine prokaryotes in response to glacial and non-glacial iron-rich colloids from Kerguelen Island (Southern Ocean)

**DOI:** 10.64898/2026.10.28.761898

**Authors:** Carla Pereira Garcia, Urania Christaki, Rhea Thoppil, Audrey Guénueguès, Philippe Catala, Olivier Crispi, Stéphane Blain, Ingrid Obernosterer

**Author notes:** Carla Pereira Garcia Urania Christaki Rhea Thoppil, Audrey Guénueguès Philippe Catala, Olivier Crispi Stephane Blain.

## Abstract

Iron (Fe) plays a central role in regulating prokaryotic carbon (C) metabolism through complex processes. In Fe-limited limited ocean regions, new sources can influence prokaryotic activity thereby modulating the microbially mediated cycling of carbon. However, while accelerated glacial melting delivers substantial quantities of Fe-rich material to the ocean, the bioavailability of glacial Fe remains poorly understood. In this study, we investigated the response of marine prokaryotes to Fe contained in the colloidal fraction (20–200 nm size fraction) originating from the Cook Ice Cap on Kerguelen Island (Southern Ocean). We assessed growth and gene transcriptional responses to dose-dependent additions of Fe-rich colloids from two sources, glacial meltwater and a non-glacial origin. The two colloid types resulted in dose-dependent, but contrasting growth responses. Increasing additions of glacial colloids resulted in a reduction in prokaryotic growth and the opposite pattern was observed with non-glacial colloids. Transcriptional profiles revealed an increasing trend in Fe-limitation, as evidenced by transcripts of the glyoxylate shunt, as a function of the addition of either colloid type. We further observed a dose-dependent increase in transcripts of aromatic compound degradation only in the non-glacial colloid incubations, suggesting that these Fe-rich colloids could also provide C. These results point to the key role of C regulating prokaryotic growth in response to Fe-rich colloids. The quantitative transcriptional responses observed provide insights to the nutritional status of prokaryotes and to compounds and pathways involved in processing Fe-rich colloids.
