## Supplementary material for "Dose-dependent growth and gene expression in marine prokaryotes in response to glacial and non-glacial iron-rich colloids from Kerguelen Island (Southern Ocean)": Table S1

Sample	Sample type	Amended	total_reads_unfiltered	total_bases_unfilter	total_reads_filter	total_bases_filter	q20_bases_filter	duplication_rate	perc_euk	rRNA_reads	perc_rRNA_reads	total_mRNA_reads
Unamended control A	DNA	-	218043056	29.453511	215241590	29.047166	98.602374	19.672655	0.405202
T0 sample	DNA	-	259637500	37.786808	255678212	37.183701	98.415358	16.739702	0.630174
Unamended control B	RNA	-	138533906	20.051768	137219102	19.856623	98.574057	88.721118	7.635506	29753530	21.68323	107465572
ADN-100	RNA	Non glacial	65176040	9.471004	64504466	9.371605	98.544086	83.365399	22.017245	50847100	78.82726	13657366
ADN-10	RNA	Non glacial	72405460	10.373182	71717674	10.272025	98.602083	82.668487	14.878094	35500276	49.50004	36217398
ADN-32	RNA	Non glacial	70819232	10.297326	70107528	10.191804	98.605896	81.474569	20.22388	47192528	67.31449	22915000
Unamended control C	RNA	-	83431258	12.050641	82629612	11.931814	98.619296	83.730052	7.504449	18321016	22.17246	64308596
AMP-100	RNA	Glacial	64254974	9.331814	63647992	9.241703	98.650365	78.923499	22.807833	41259506	64.82452	22388486
AMP-10	RNA	Glacial	77936192	11.343616	77244356	11.240662	98.651244	82.375249	19.694742	42001636	54.37502	35242720
AMP-32	RNA	Glacial	80556784	11.686214	79781084	11.571004	98.622507	82.700201	21.395136	48775126	61.1362	31005958
Fe-EDTA-100	RNA	Fe-EDTA (control)	87588828	12.719808	86798748	12.602035	98.566457	86.301895	6.535797	19184070	22.10178	67614678
Fe-EDTA-10	RNA	Fe-EDTA (control)	165293926	23.998445	163686864	23.759102	98.55332	88.578899	7.253174	34471524	21.05943	129215340
Fe-EDTA-32	RNA	Fe-EDTA (control)	81908144	11.821786	81110334	11.703673	98.57986	83.66089	6.789391	16350594	20.15846	64759740
