## Supplementary material for "Dose-dependent growth and gene expression in marine prokaryotes in response to glacial and non-glacial iron-rich colloids from Kerguelen Island (Southern Ocean)": Table S2

KO	Gene description	Category
K02426	cysteine desulfuration protein SufE	Fe-S cluster assembly
K04487	cysteine desulfurase [EC:2.8.1.7]	Fe-S cluster assembly
K04488	nitrogen fixation protein NifU and related proteins	Fe-S cluster assembly
K05997	Fe-S cluster assembly protein SufA	Fe-S cluster assembly
K09013	Fe-S cluster assembly ATP-binding protein	Fe-S cluster assembly
K09014	Fe-S cluster assembly protein SufB	Fe-S cluster assembly
K09015	Fe-S cluster assembly protein SufD	Fe-S cluster assembly
K11717	cysteine desulfurase / selenocysteine lyase [EC:2.8.1.7 4.4.1.16]	Fe-S cluster assembly
K13628	iron-sulfur cluster assembly protein	Fe-S cluster assembly
K00230	menaquinone-dependent protoporphyrinogen oxidase [EC:1.3.5.3]	flavodoxin_switch
K00380	sulfite reductase (NADPH) flavoprotein alpha-component [EC:1.8.1.2]	flavodoxin_switch
K03809	NAD(P)H dehydrogenase (quinone) [EC:1.6.5.2]	flavodoxin_switch
K03839	flavodoxin I	flavodoxin_switch
K03840	flavodoxin II	flavodoxin_switch
K05524	ferredoxin	flavodoxin_switch
K06205	MioC protein	flavodoxin_switch
K12264	anaerobic nitric oxide reductase flavorubredoxin	flavodoxin_switch
K01637	isocitrate/methylisocitrate lyase [EC:4.1.3.1 4.1.3.30]	glyoxylate_shunt
K01638	malate synthase [EC:2.3.3.9]	glyoxylate_shunt
	HmuV-family-ATP-binding-protein	iron_aquisition-heme_transport
	FbpA-family-iron-binding-protein	iron_aquisition-iron_transport
	FbpB-family-iron-permease	iron_aquisition-iron_transport
	FbpB-FutB-family-iron-permease	iron_aquisition-iron_transport
	FbpC-family-ATPase	iron_aquisition-iron_transport
	FeoB-family-iron-transporter	iron_aquisition-iron_transport
	FutA1-family-iron-binding-proteins	iron_aquisition-iron_transport
	FutA2-family-iron-binding-proteins	iron_aquisition-iron_transport
	FutC-family-ATPase	iron_aquisition-iron_transport
	YfeA-family-iron-binding-proteins	iron_aquisition-iron_transport
	YfeB-family-membrane-proteins	iron_aquisition-iron_transport
	EntS-family-siderophore-export	iron_aquisition-siderophore_transport
	FpvD-family-siderophore-transport	iron_aquisition-siderophore_transport
	FpvE-family-permease	iron_aquisition-siderophore_transport
	HatD-family-substrate-binding-protein	iron_aquisition-siderophore_transport
	LbtU-family-siderophore receptor	iron_aquisition-siderophore_transport
	PirA-family-siderophore-receptor	iron_aquisition-siderophore_transport
	PvdT-family-siderophore-export	iron_aquisition-siderophore_transport
	PvuD-family-ATP-binding-protein	iron_aquisition-siderophore_transport
	PvuE-family-ATP-binding-protein	iron_aquisition-siderophore_transport
	ViuB-family-siderophore-utilization	iron_aquisition-siderophore_transport
	ExbB-family	iron_aquisition-siderophore_transport_potential
	ExbD-family	iron_aquisition-siderophore_transport_potential
	TonB-family	iron_aquisition-siderophore_transport_potential
	PF01325-Iron_dependent_repressor-dtxR_family_N	iron_gene_regulation
	PF01475-Iron_dependent_repressor-fur_family	iron_gene_regulation
	PF02742-Iron_dependent_repressor-dtxR_family_metal_binding_domain	iron_gene_regulation
	PF04773_FecR	iron_gene_regulation
	Sid_PchR_pyochelin_regulator_Pseudomonas_aeruginosa_PA4227_180623	iron_gene_regulation
	Sid_PvdS_regulator_Paeruginosa_PA2426_180620	iron_gene_regulation
	PF00210-Ferritin_like_domain	iron_storage
K04047	starvation-inducible DNA-binding protein	iron_storage
K00087	xanthine dehydrogenase molybdenum-binding subunit	metalloprotein
K00101	L-lactate dehydrogenase (cytochrome)	metalloprotein
K00106	xanthine dehydrogenase/oxidase	metalloprotein
K00157	aldehyde oxidase	metalloprotein
K00169	pyruvate ferredoxin oxidoreductase alpha subunit	metalloprotein
K00170	pyruvate ferredoxin oxidoreductase beta subunit	metalloprotein
K00171	pyruvate ferredoxin oxidoreductase delta subunit	metalloprotein
K00172	pyruvate ferredoxin oxidoreductase gamma subunit	metalloprotein
K00189	2-oxoisovalerate/pyruvate ferredoxin oxidoreductase gamma subunit	metalloprotein
K00192	anaerobic carbon-monoxide dehydrogenase, CODH/ACS complex subunit alpha	metalloprotein
K00198	anaerobic carbon-monoxide dehydrogenase catalytic subunit	metalloprotein
K00219	2,4-dienoyl-CoA reductase (NADPH2)	metalloprotein
K00233	succinate dehydrogenase flavoprotein subunit	metalloprotein
K00234	succinate dehydrogenase (ubiquinone) flavoprotein subunit	metalloprotein
K00235	succinate dehydrogenase (ubiquinone) iron-sulfur subunit	metalloprotein
K00244	succinate dehydrogenase flavoprotein subunit	metalloprotein
K00245	succinate dehydrogenase iron-sulfur subunit	metalloprotein
K00265	glutamate synthase (NADPH) large chain	metalloprotein
K00266	glutamate synthase (NADPH) small chain	metalloprotein
K00284	glutamate synthase (ferredoxin)	metalloprotein
K00311	electron-transferring-flavoprotein dehydrogenase	metalloprotein
K00317	dimethylamine/trimethylamine dehydrogenase	metalloprotein
K00366	ferredoxin-nitrite reductase	metalloprotein
K00367	ferredoxin-nitrate reductase	metalloprotein
K00387	sulfite oxidase	metalloprotein
K00394	adenylylsulfate reductase, subunit A	metalloprotein
K00395	adenylylsulfate reductase, subunit B	metalloprotein
K00404	cytochrome c oxidase cbb3-type subunit I	metalloprotein
K00430	peroxidase	metalloprotein
K00433	non-heme chloroperoxidase	metalloprotein
K00437	[NiFe] hydrogenase large subunit	metalloprotein
K00446	catechol 2,3-dioxygenase	metalloprotein
K00501	tyrosine 3-monooxygenase	metalloprotein
K00509	prostaglandin-endoperoxide synthase 1	metalloprotein
K00531	nitrogenase delta subunit	metalloprotein
K00532	ferredoxin hydrogenase	metalloprotein
K00533	ferredoxin hydrogenase large subunit	metalloprotein
K00534	ferredoxin hydrogenase small subunit	metalloprotein
K00764	amidophosphoribosyltransferase	metalloprotein
K00965	UDPglucose--hexose-1-phosphate uridylyltransferase	metalloprotein
K01093	4-phytase / acid phosphatase	metalloprotein
K01462	peptide deformylase	metalloprotein
K01721	nitrile hydratase subunit alpha	metalloprotein
K02256	cytochrome c oxidase subunit 1	metalloprotein
K02567	nitrate reductase (cytochrome)	metalloprotein
K02586	nitrogenase molybdenum-iron protein alpha chain	metalloprotein
K02591	nitrogenase molybdenum-iron protein beta chain	metalloprotein
K03119	taurine dioxygenase	metalloprotein
K03737	pyruvate-ferredoxin/flavodoxin oxidoreductase	metalloprotein
K03788	acid phosphatase (class B)	metalloprotein
K03891	quinol---cytochrome-c reductase cytochrome b subunit	metalloprotein
K03921	acyl-[acyl-carrier protein] desaturase	metalloprotein
K03922	acyl-[acyl-carrier protein] desaturase	metalloprotein
K04126	isopenicillin-N synthase	metalloprotein
K05797	4-cresol dehydrogenase (hydroxylating) flavoprotein subunit	metalloprotein
K06441	ferredoxin hydrogenase gamma subunit	metalloprotein
K07104	catechol 2,3-dioxygenase	metalloprotein
K08355	arsenite oxidase small subunit	metalloprotein
K08356	arsenite oxidase large subunit	metalloprotein
K09474	acid phosphatase (class A)	metalloprotein
K10788	eosinophil peroxidase	metalloprotein
K11177	xanthine dehydrogenase YagR molybdenum-binding subunit	metalloprotein
K11178	xanthine dehydrogenase YagS FAD-binding subunit	metalloprotein
K11188	peroxiredoxin 6	metalloprotein
K11987	prostaglandin-endoperoxide synthase	metalloprotein
K12550	lactoperoxidase	metalloprotein
K12744	deacetoxycephalosporin-C synthase	metalloprotein
K13479	xanthine dehydrogenase FAD-binding subunit	metalloprotein
K13481	xanthine dehydrogenase small subunit	metalloprotein
K13482	xanthine dehydrogenase large subunit	metalloprotein
K14379	tartrate-resistant acid phosphatase type 5	metalloprotein
K14579	naphthalene 1,2-dioxygenase subunit alpha	metalloprotein
K14580	naphthalene 1,2-dioxygenase subunit beta	metalloprotein
K15862	cytochrome c oxidase cbb3-type subunit I/II	metalloprotein
K18008	[NiFe] hydrogenase small subunit	metalloprotein
K18016	membrane-bound hydrogenase subunit alpha	metalloprotein
K18017	membrane-bound hydrogenase subunit beta	metalloprotein
K18023	membrane-bound hydrogenase subunit mbhJ	metalloprotein
K19511	peroxidase	metalloprotein
K20807	nitrile hydratase subunit beta	metalloprotein
K21201	cytochrome P450 family 119	metalloprotein
K21569	camphor 5-monooxygenase	metalloprotein
K25995	succinate dehydrogenase iron-sulfur subunit	metalloprotein
K00330	NADH-quinone oxidoreductase subunit A [EC:7.1.1.2]	OP_complex_I
K00331	NADH-quinone oxidoreductase subunit B [EC:7.1.1.2]	OP_complex_I
K00332	NADH-quinone oxidoreductase subunit C [EC:7.1.1.2]	OP_complex_I
K00333	NADH-quinone oxidoreductase subunit D [EC:7.1.1.2]	OP_complex_I
K00334	NADH-quinone oxidoreductase subunit E [EC:7.1.1.2]	OP_complex_I
K00335	NADH-quinone oxidoreductase subunit F [EC:7.1.1.2]	OP_complex_I
K00336	NADH-quinone oxidoreductase subunit G [EC:7.1.1.2]	OP_complex_I
K00337	NADH-quinone oxidoreductase subunit H [EC:7.1.1.2]	OP_complex_I
K00338	NADH-quinone oxidoreductase subunit I [EC:7.1.1.2]	OP_complex_I
K00339	NADH-quinone oxidoreductase subunit J [EC:7.1.1.2]	OP_complex_I
K00340	NADH-quinone oxidoreductase subunit K [EC:7.1.1.2]	OP_complex_I
K00341	NADH-quinone oxidoreductase subunit L [EC:7.1.1.2]	OP_complex_I
K00342	NADH-quinone oxidoreductase subunit M [EC:7.1.1.2]	OP_complex_I
K00343	NADH-quinone oxidoreductase subunit N [EC:7.1.1.2]	OP_complex_I
K13378	NADH-quinone oxidoreductase subunit C/D [EC:7.1.1.2]	OP_complex_I
K13380	NADH-quinone oxidoreductase subunit B/C/D [EC:7.1.1.2]	OP_complex_I
K00239	succinate dehydrogenase flavoprotein subunit [EC:1.3.5.1]	OP_complex_II
K00240	succinate dehydrogenase iron-sulfur subunit [EC:1.3.5.1]	OP_complex_II
K00241	succinate dehydrogenase cytochrome b subunit	OP_complex_II
K00242	succinate dehydrogenase membrane anchor subunit	OP_complex_II
K18859	succinate dehydrogenase subunit D	OP_complex_II
K18860	succinate dehydrogenase subunit D	OP_complex_II
K00410	ubiquinol-cytochrome c reductase cytochrome b/c1 subunit	OP_complex_III
K00411	ubiquinol-cytochrome c reductase iron-sulfur subunit [EC:7.1.1.8]	OP_complex_III
K00412	ubiquinol-cytochrome c reductase cytochrome b subunit	OP_complex_III
K00413	ubiquinol-cytochrome c reductase cytochrome c1 subunit	OP_complex_III
K03886	quinol---cytochrome c reductase iron-sulfur subunit, bacillus type [EC:7.1.1.8]	OP_complex_III
K03887	quinol---cytochrome c reductase cytochrome b subunit, bacillus type [EC:7.1.1.8]	OP_complex_III
K03888	quinol---cytochrome c reductase cytochrome c subunit, bacillus type [EC:7.1.1.8]	OP_complex_III
K03889	quinol---cytochrome-c reductase cytochrome c subunit [EC:7.1.1.8]	OP_complex_III
K03890	quinol---cytochrome c reductase iron-sulfur subunit [EC:7.1.1.8]	OP_complex_III
K03891	quinol---cytochrome-c reductase cytochrome b subunit [EC:7.1.1.8]	OP_complex_III
K02274	cytochrome c oxidase subunit I	OP_complex_IV
K02275	cytochrome c oxidase subunit II	OP_complex_IV
K02276	cytochrome c oxidase subunit III	OP_complex_IV
K02277	cytochrome c oxidase subunit IV	OP_complex_IV
K15408	cytochrome c oxidase subunit I+III	OP_complex_IV
K27109	cytochrome c oxidase subunit IV	OP_complex_IV
K04564	superoxide dismutase, Fe-Mn family	ROS
K00518	nickel superoxide dismutase	ROS
K04565	superoxide dismutase, Cu-Zn family	ROS
K01676	fumarase class I	TCA
K01677	fumarase class I	TCA
K01678	fumarase class I	TCA
K01681	aconitate hydratase	TCA
K01682	aconitate hydratase	TCA
K01679	fumarate hydratase, class II	TCA
