## Supplementary material for "Dose-dependent growth and gene expression in marine prokaryotes in response to glacial and non-glacial iron-rich colloids from Kerguelen Island (Southern Ocean)": Table S3

	Transcripts per active cell (TPC)				Transcripts per million (TPM)				Transcripts per liter (TPL)
	Fe-EDTA	Non Glacial	Glacial		Fe-EDTA	Non Glacial	Glacial		Fe-EDTA	Non Glacial	Glacial
Total numer of transcripts	1733	5851	3639		1939	5233	3504		3870	10258	6372
Fe related	20	107	69		22	91	62		61	165	107
CAZyme	15	99	47		19	81	51		59	184	79
Chaperone	11	29	25		10	28	20		40	55	30
OM transporter	0	20	13		0	19	12		4	28	17
Ribosomal proteins	116	704	428		119	667	425		246	1003	664
Ribosome inactivation	15	38	31		20	34	28		57	53	52
Xenobiotics biodegradation and metabolism	5	48	6		7	46	3		13	73	19
Other function	1551	4806	3020		1742	4267	2903		3390	8697	5404
