## Supplementary material for "Dose-dependent growth and gene expression in marine prokaryotes in response to glacial and non-glacial iron-rich colloids from Kerguelen Island (Southern Ocean)": Table S12

ADN_tpm		No Trend	with Trend
	no_fe	132189	5142
	yes_fe	1788	91
ADN_tpl		no	yes
	no_fe	127238	10093
	yes_fe	1714	165
ADN_tpc		no	yes
	no_fe	131587	5744
	yes_fe	1772	107
AMP_tpm		no	yes
	no_fe	133036	3442
	yes_fe	1788	62
AMP_tpl		no	yes
	no_fe	130213	6265
	yes_fe	1743	107
AMP_tpc		no	yes
	no_fe	132908	3570
	yes_fe	1781	69
Fe-EDTA_tpm		no	yes
	no_fe	129596	1917
	yes_fe	1776	22
Fe-EDTA_tpl		no	yes
	no_fe	127704	3809
	yes_fe	1737	61
Fe-EDTA_tpc		no	yes
	no_fe	129800	1713
	yes_fe	1778	20
