## Supplementary material for "Dose-dependent growth and gene expression in marine prokaryotes in response to glacial and non-glacial iron-rich colloids from Kerguelen Island (Southern Ocean)": Table S13

Fe-aquistion, regulation, storage
	Non-glacial (n = 16)	Gene description	Taxonomic affiliation
Fe-transport		YfeB-family-membrane-proteins	Porticoccaceae
		FbpC-family-ATPase	Rhodobacteraceae
Siderophore-transport		PirA-family-siderophore-receptor	Flavobacteriaceae, SGZJ01
		PirA-family-siderophore-receptor	Flavobacteriaceae, MAG-121220-bin8
		PvuE-family-ATP-binding-protein	Rhodobacteraceae
Siderophore_transport_potential		ExbB-family	Flavobacteriaceae
		ExbB-family	SAR86, D2472
		ExbB-family	SAR86, D2472
		ExbB-family	Flavobacteriaceae, UA16
		ExbD-family	SAR86, D2472
		ExbB-family	Porticoccaceae
Heme-transport		HmuV-family-ATP-binding-protein	Porticoccaceae
Fe-gene_regulation		PF04773_FecR	Halieaceae
		Sid_PchR_pyochelin_regulator_Pseudomonas_aeruginosa_PA4227_180623	Porticoccaceae
		Sid_PvdS_regulator_Paeruginosa_PA2426_180620	Cyclobacteriaceae
		PF01475-Iron_dependent_repressor-fur_family	Porticoccaceae
Fe storage
	Glacial (n = 7)	Gene description	Taxonomic affiliation
Fe-transport		FbpA-family-iron-binding-protein	Pelagibacteraceae
Siderophore-transport
Siderophore_transport_potential		ExbD-family	Flavobacteriaceae
		ExbD-family	Schleiferiaceae
Heme-transport
Fe-gene_regulation		PF01475-Iron_dependent_repressor-fur_family	SAR86, D2472
Iron_storage		starvation-inducible DNA-binding protein (K04047)	Methylophilaceae
Glyoxylate shunt
	Non-glacial (n = 23)	Gene description	Taxonomic affiliation
		isocitrate/methylisocitrate lyase [EC:4.1.3.1 4.1.3.30] (K01637)	Nitrincolaceae
		isocitrate/methylisocitrate lyase [EC:4.1.3.1 4.1.3.30] (K01637)	Halieaceae
		isocitrate/methylisocitrate lyase [EC:4.1.3.1 4.1.3.30] (K01637)	Flavobacteriaceae
		isocitrate/methylisocitrate lyase [EC:4.1.3.1 4.1.3.30] (K01637)	Flavobacteriaceae
		malate synthase [EC:2.3.3.9](K01638)	Flavobacteriaceae
		isocitrate/methylisocitrate lyase [EC:4.1.3.1 4.1.3.30] (K01637)	Burkholderiaceae
		isocitrate/methylisocitrate lyase [EC:4.1.3.1 4.1.3.30] (K01637)	Burkholderiaceae
		isocitrate/methylisocitrate lyase [EC:4.1.3.1 4.1.3.30] (K01637)	Burkholderiaceae
		isocitrate/methylisocitrate lyase [EC:4.1.3.1 4.1.3.30] (K01637)	Burkholderiaceae
		isocitrate/methylisocitrate lyase [EC:4.1.3.1 4.1.3.30] (K01637)	Burkholderiaceae
		isocitrate/methylisocitrate lyase [EC:4.1.3.1 4.1.3.30] (K01637)	Burkholderiaceae
		malate synthase [EC:2.3.3.9](K01638)	Burkholderiaceae
		isocitrate/methylisocitrate lyase [EC:4.1.3.1 4.1.3.30] (K01637)	Burkholderiaceae
		isocitrate/methylisocitrate lyase [EC:4.1.3.1 4.1.3.30] (K01637)	Burkholderiaceae
		isocitrate/methylisocitrate lyase [EC:4.1.3.1 4.1.3.30] (K01637)	Burkholderiales, NA
		malate synthase [EC:2.3.3.9](K01638)	Caulobacteraceae
		isocitrate/methylisocitrate lyase [EC:4.1.3.1 4.1.3.30] (K01637)	Acetobacteraceae
		malate synthase [EC:2.3.3.9](K01638)	Rhodobacteraceae
		isocitrate/methylisocitrate lyase [EC:4.1.3.1 4.1.3.30] (K01637)	Alphaproteobacteria
		isocitrate/methylisocitrate lyase [EC:4.1.3.1 4.1.3.30] (K01637)	Alphaproteobacteria
		isocitrate/methylisocitrate lyase [EC:4.1.3.1 4.1.3.30] (K01637)	Pseudomonadota, NA
		isocitrate/methylisocitrate lyase [EC:4.1.3.1 4.1.3.30] (K01637)	Bacteria, NA
		isocitrate/methylisocitrate lyase [EC:4.1.3.1 4.1.3.30] (K01637)	Bacteria, NA
	Glacial (n = 26)	Gene description	Taxonomic affiliation
		isocitrate/methylisocitrate lyase [EC:4.1.3.1 4.1.3.30]	Pseudomonadaceae
		isocitrate/methylisocitrate lyase [EC:4.1.3.1 4.1.3.30]	Flavobacteriaceae
		isocitrate/methylisocitrate lyase [EC:4.1.3.1 4.1.3.30]	Moraxellaceae
		isocitrate/methylisocitrate lyase [EC:4.1.3.1 4.1.3.30]	Flavobacteriaceae
		isocitrate/methylisocitrate lyase [EC:4.1.3.1 4.1.3.30]	Burkholderiaceae
		isocitrate/methylisocitrate lyase [EC:4.1.3.1 4.1.3.30]	Burkholderiaceae
		isocitrate/methylisocitrate lyase [EC:4.1.3.1 4.1.3.30]	Flavobacteriaceae
		isocitrate/methylisocitrate lyase [EC:4.1.3.1 4.1.3.30]	Pseudomonadaceae
		isocitrate/methylisocitrate lyase [EC:4.1.3.1 4.1.3.30]	Burkholderiaceae
		isocitrate/methylisocitrate lyase [EC:4.1.3.1 4.1.3.30]	Pseudomonadaceae
		isocitrate/methylisocitrate lyase [EC:4.1.3.1 4.1.3.30]	Flavobacteriaceae
		isocitrate/methylisocitrate lyase [EC:4.1.3.1 4.1.3.30]	Burkholderiales
		isocitrate/methylisocitrate lyase [EC:4.1.3.1 4.1.3.30]	Pseudomonadaceae
		isocitrate/methylisocitrate lyase [EC:4.1.3.1 4.1.3.30]	Pseudomonadaceae
		isocitrate/methylisocitrate lyase [EC:4.1.3.1 4.1.3.30]	Moraxellaceae
		isocitrate/methylisocitrate lyase [EC:4.1.3.1 4.1.3.30]	Burkholderiaceae
		isocitrate/methylisocitrate lyase [EC:4.1.3.1 4.1.3.30]	Porticoccaceae
		isocitrate/methylisocitrate lyase [EC:4.1.3.1 4.1.3.30]	Burkholderiaceae
		isocitrate/methylisocitrate lyase [EC:4.1.3.1 4.1.3.30]	Pseudomonadota
		isocitrate/methylisocitrate lyase [EC:4.1.3.1 4.1.3.30]	Burkholderiaceae
		isocitrate/methylisocitrate lyase [EC:4.1.3.1 4.1.3.30]	Nitrincolaceae
		isocitrate/methylisocitrate lyase [EC:4.1.3.1 4.1.3.30]	Burkholderiaceae
		malate synthase [EC:2.3.3.9]	Flavobacteriaceae
		malate synthase [EC:2.3.3.9]	Flavobacteriaceae
		malate synthase [EC:2.3.3.9]	Flavobacteriaceae
		malate synthase [EC:2.3.3.9]	Flavobacteriaceae
TCA-others
	Non-glacial (n = 2)	Gene description	Taxonomic affiliation
		aconitate hydratase 2 / 2-methylisocitrate dehydratase [EC:4.2.1.3 4.2.1.99]	Burkholderiaceae
		fumarate hydratase, class II [EC:4.2.1.2]	Bacteria, NA
	Glacial (n = 1)	Gene description	Taxonomic affiliation
		fumarate hydratase, class I [EC:4.2.1.2]	Pseudomonadaceae
Oxidative Phosporylation
	Non-glacial (n = 30)	Gene description	Taxonomic affiliation
OP_complex_I		NADH-quinone oxidoreductase subunit L [EC:7.1.1.2]	NA
		NADH-quinone oxidoreductase subunit A [EC:7.1.1.2]	Burkholderiaceae
		NADH-quinone oxidoreductase subunit M [EC:7.1.1.2]	Pelagibacteraceae
		NADH-quinone oxidoreductase subunit E [EC:7.1.1.2]	Rhodobacteraceae
		NADH-quinone oxidoreductase subunit N [EC:7.1.1.2]	Rhodobacteraceae
		NADH-quinone oxidoreductase subunit N [EC:7.1.1.2]	Burkholderiaceae
OP_complex_II		succinate dehydrogenase membrane anchor subunit (K00242)	Burkholderiaceae
		succinate dehydrogenase membrane anchor subunit (K00242)	Nitrincolaceae
		succinate dehydrogenase membrane anchor subunit (K00242)	Rhodobacteraceae
OP_complex_III		ubiquinol-cytochrome c reductase cytochrome b subunit	Bacteria, NA
		ubiquinol-cytochrome c reductase cytochrome b subunit	Bacteria, NA
		ubiquinol-cytochrome c reductase cytochrome c1 subunit	Burkholderiaceae
		ubiquinol-cytochrome c reductase iron-sulfur subunit [EC:7.1.1.8]	Rhodobacteraceae
		ubiquinol-cytochrome c reductase cytochrome c1 subunit	Alphaproteobacteria
		ubiquinol-cytochrome c reductase cytochrome c1 subunit	Alphaproteobacteria
		ubiquinol-cytochrome c reductase iron-sulfur subunit [EC:7.1.1.8]	Caulobacteraceae
		ubiquinol-cytochrome c reductase iron-sulfur subunit [EC:7.1.1.8]	Burkholderiaceae
		ubiquinol-cytochrome c reductase cytochrome b subunit	Bacteria, NA
		ubiquinol-cytochrome c reductase cytochrome c1 subunit	Burkholderiaceae
		ubiquinol-cytochrome c reductase cytochrome b subunit	Burkholderiaceae
		ubiquinol-cytochrome c reductase cytochrome b subunit	Burkholderiaceae
		ubiquinol-cytochrome c reductase cytochrome c1 subunit	Gammaproteobacteria
		ubiquinol-cytochrome c reductase iron-sulfur subunit [EC:7.1.1.8]	Rickettsiales
		ubiquinol-cytochrome c reductase iron-sulfur subunit [EC:7.1.1.8]	Azotimanducaceae_A
OP_complex_IV		cytochrome c oxidase subunit II [EC:7.1.1.9]	Burkholderiaceae
		cytochrome c oxidase subunit III [EC:7.1.1.9]	Flavobacteriaceae
		cytochrome c oxidase subunit II [EC:7.1.1.9]	Burkholderiaceae
		cytochrome c oxidase subunit III [EC:7.1.1.9]	Porticoccaceae
		cytochrome c oxidase subunit III [EC:7.1.1.9]	Flavobacteriaceae
		cytochrome c oxidase subunit II [EC:7.1.1.9]	Halieaceae
	Glacial (n = 10)	Gene description	Taxonomic affiliation
OP_complex_I		NADH-quinone oxidoreductase subunit A [EC:7.1.1.2] (K00330)	Pseudomonadaceae
		NADH-quinone oxidoreductase subunit A [EC:7.1.1.2] (K00330)	Rhodobacteraceae
		NADH-quinone oxidoreductase subunit A [EC:7.1.1.2] (K00330)	Methylophilaceae
		NADH-quinone oxidoreductase subunit K [EC:7.1.1.2] (K00340)	Bacteria, NA
		NADH-quinone oxidoreductase subunit L [EC:7.1.1.2] (K00341)	Thioglobaceae
OP_complex_II		succinate dehydrogenase iron-sulfur subunit [EC:1.3.5.1](K00240)	Flavobacteriaceae
OP_complex_III		ubiquinol-cytochrome c reductase cytochrome c1 subunit (K00413)	Methylophilaceae
		ubiquinol-cytochrome c reductase cytochrome c1 subunit (K00413)	MED-G09
OP_complex_IV		cytochrome c oxidase subunit II [EC:7.1.1.9](K02275)	Porticoccaceae
		cytochrome c oxidase subunit III [EC:7.1.1.9](K02276)	Flavobacteriaceae
ROS
	Non-glacial (n = 11)	Gene description	Taxonomic affiliation
		superoxide dismutase, Fe-Mn family [EC:1.15.1.1]	Rhodobacteraceae
		nickel superoxide dismutase [EC:1.15.1.1]	Porticoccaceae
		superoxide dismutase, Fe-Mn family [EC:1.15.1.1]	Flavobacteriaceae
		nickel superoxide dismutase [EC:1.15.1.1]	Porticoccaceae
		superoxide dismutase, Cu-Zn family [EC:1.15.1.1]	Bacteria, NA
		superoxide dismutase, Cu-Zn family [EC:1.15.1.1]	Rubidibacteraceae
		superoxide dismutase, Fe-Mn family [EC:1.15.1.1]	Acetobacteraceae
		superoxide dismutase, Fe-Mn family [EC:1.15.1.1]	Flavobacteriaceae
		nickel superoxide dismutase [EC:1.15.1.1]	Porticoccaceae
		superoxide dismutase, Fe-Mn family [EC:1.15.1.1]	Puniceispirillaceae
		superoxide dismutase, Fe-Mn family [EC:1.15.1.1]	Burkholderiaceae
	Glacial (n = 5)	Gene description	Taxonomic affiliation
		superoxide dismutase, Fe-Mn family [EC:1.15.1.1](K04564)	Pseudomonadaceae
		superoxide dismutase, Fe-Mn family [EC:1.15.1.1](K04564)	Puniceispirillaceae
		superoxide dismutase, Fe-Mn family [EC:1.15.1.1](K04564)	Pseudohongiellaceae
		superoxide dismutase, Fe-Mn family [EC:1.15.1.1](K04564)	Puniceispirillaceae
		superoxide dismutase, Fe-Mn family [EC:1.15.1.1](K04564)	Burkholderiaceae
Metalloprotein
	Non-glacial (n = 16)	Gene description	Taxonomic affiliation
		catechol 2,3-dioxygenase [EC:1.13.11.2]	Burkholderiaceae
		catechol 2,3-dioxygenase [EC:1.13.11.2]	Burkholderiaceae
		cytochrome c oxidase subunit 1 [EC:7.1.1.9]	Bacteria, NA
		catechol 2,3-dioxygenase [EC:1.13.11.2]	Burkholderiaceae
		catechol 2,3-dioxygenase [EC:1.13.11.2]	Bacteria, NA
		catechol 2,3-dioxygenase [EC:1.13.11.2]	Burkholderiaceae
		glutamate synthase (NADPH) small chain [EC:1.4.1.13]	Rhodobacteraceae
		adenylylsulfate reductase, subunit B [EC:1.8.99.2]	Rhodobacteraceae
		electron-transferring-flavoprotein dehydrogenase [EC:1.5.5.1]	Gammaproteobacteria
		acyl-[acyl-carrier protein] desaturase [EC:1.14.19.2 1.14.19.11 1.14.19.26]	Iamiaceae
		adenylylsulfate reductase, subunit B [EC:1.8.99.2]	Bacteria, NA
		succinate dehydrogenase (ubiquinone) iron-sulfur subunit [EC:1.3.5.1]	Rhodobacteraceae
		adenylylsulfate reductase, subunit A [EC:1.8.99.2]	Thioglobaceae
		peptide deformylase [EC:3.5.1.88]	Bacteria, NA
		electron-transferring-flavoprotein dehydrogenase [EC:1.5.5.1]	Thioglobaceae
		catechol 2,3-dioxygenase [EC:1.13.11.2]	Burkholderiaceae
	Glacial (n = 8)	Gene description	Taxonomic affiliation
		adenylylsulfate reductase, subunit B [EC:1.8.99.2]	Thioglobaceae
		adenylylsulfate reductase, subunit B [EC:1.8.99.2]	Bacteria, NA
		adenylylsulfate reductase, subunit B [EC:1.8.99.2]	Pelagibacteraceae
		electron-transferring-flavoprotein dehydrogenase [EC:1.5.5.1]	Moraxellaceae
		electron-transferring-flavoprotein dehydrogenase [EC:1.5.5.1]	Rhodobacteraceae
		electron-transferring-flavoprotein dehydrogenase [EC:1.5.5.1]	Moraxellaceae
		peptide deformylase [EC:3.5.1.88]	Pseudomonadaceae
		peptide deformylase [EC:3.5.1.88]	SAR86, D2472
Fe-S cluster assembly
	Non-glacial (n = 7)	Gene description	Taxonomic affiliation
		Fe-S cluster assembly protein SufB	Flavobacteriaceae
		Fe-S cluster assembly protein SufB	Iamiaceae
		cysteine desulfurase [EC:2.8.1.7]	Rhodobacteraceae
		Fe-S cluster assembly protein SufB	Cyanobiaceae
		Fe-S cluster assembly protein SufB	Bacteria, NA
		Fe-S cluster assembly ATP-binding protein	Flavobacteriaceae
		cysteine desulfurase / selenocysteine lyase [EC:2.8.1.7 4.4.1.16]	Rhodobacteraceae
	Glacial (n = 8)	Gene description	Taxonomic affiliation
		cysteine desulfurase [EC:2.8.1.7]	Pseudomonadaceae
		cysteine desulfurase [EC:2.8.1.7]	Thioglobaceae
		cysteine desulfurase [EC:2.8.1.7]	Pseudomonadaceae
		cysteine desulfurase [EC:2.8.1.7]	Burkholderiaceae
		cysteine desulfurase [EC:2.8.1.7]	Nitrincolaceae
		Fe-S cluster assembly ATP-binding protein	Rhodobacteraceae
		iron-sulfur cluster assembly protein	Pseudomonadaceae
		iron-sulfur cluster assembly protein	Burkholderiaceae
Flavodoxin switch
	Non-glacial (n = 2)	Gene description	Taxonomic affiliation
		MioC protein	Alphaproteobacteria
		MioC protein	Burkholderiaceae
	Glacial (n = 4)	Gene description	Taxonomic affiliation
		flavodoxin I	Cyanobiaceae
		flavodoxin I	Bacteria, NA
		flavodoxin I	Cyanobiaceae
		NAD(P)H dehydrogenase (quinone) [EC:1.6.5.2]	SAR324, NAC60-12
